# Eye-specific differences in active zone addition during synaptic competition in the developing visual system

**DOI:** 10.1101/2023.09.28.560055

**Authors:** Chenghang Zhang, Tarlan Vatan, Colenso M. Speer

## Abstract

Spatially clustered synaptic inputs enable local dendritic computations important for learning, memory, and sensory processing. In the mammalian visual system, individual retinal ganglion cell (RGC) axons form clustered terminal boutons containing multiple active zones onto relay cell dendrites in the dorsal lateral geniculate nucleus (dLGN). This mature architecture arises through the addition of release sites, which strengthens selected afferents while weaker inputs are pruned. Following eye-opening, spontaneous activity and visual experience promote synaptic refinement and bouton clustering after binocular inputs have segregated. However, anatomical changes in release site addition and spatial patterning during earlier stages of eye-specific competition are not well understood. To investigate this, we examined the spatial organization of eye-specific active zones in wild type mice and a mutant line with disrupted cholinergic retinal waves. Using volumetric super-resolution single-molecule localization microscopy and electron microscopy, we found that individual retinogeniculate boutons begin forming multiple nearby presynaptic active zones during the first postnatal week. Both eyes generate these “multi-active-zone” (mAZ) inputs throughout refinement, but the dominant-eye forms more numerous mAZ contacts, each with more active zones and larger vesicle pools. At the height of competition (postnatal day 4), the non-dominant-eye projection adds many single active zone (sAZ) synapses. Mutants with abnormal cholinergic retinal waves still form mAZ inputs, but develop fewer synapses overall and show reduced synaptic clustering in projections from both eyes. Together, these findings reveal eye-specific differences in release site addition that correlate with axonal refinement outcomes during retinogeniculate refinement.
