## Supplemental Table S1 for "Eye-specific differences in active zone addition during synaptic competition in the developing visual system"

### Sheet: Sheet1
Genotype	Age	Replicate ID	CTB	Number of AZs	Number of synapses
Wild type	P2	A	POS	1	704
				2	172
				3	29
				4	10
			NEG	1	263
				2	32
				3	8
				4	1
		B	POS	1	774
				2	148
				3	20
				4	7
			NEG	1	265
				2	33
				3	9
				4	1
		C	POS	1	865
				2	155
				3	31
				4	6
			NEG	1	298
				2	41
				3	4
				4	0
	P4	A	POS	1	1688
				2	331
				3	50
				4	10
			NEG	1	1813
				2	169
				3	20
				4	0
		B	POS	1	1771
				2	382
				3	112
				4	21
			NEG	1	2028
				2	282
				3	31
				4	5
		C	POS	1	1284
				2	344
				3	100
				4	13
			NEG	1	2236
				2	349
				3	36
				4	3
	P8	A	POS	1	2476
				2	872
				3	303
				4	85
			NEG	1	1406
				2	306
				3	52
				4	7
		B	POS	1	1493
				2	343
				3	98
				4	44
			NEG	1	695
				2	75
				3	10
				4	1
		C	POS	1	1219
				2	276
				3	77
				4	24
			NEG	1	916
				2	128
				3	17
				4	3
β2KO mutant	P2	A	POS	1	275
				2	35
				3	5
				4	0
			NEG	1	149
				2	9
				3	1
				4	0
		B	POS	1	1086
				2	216
				3	54
				4	13
			NEG	1	460
				2	39
				3	6
				4	0
		C	POS	1	1051
				2	209
				3	36
				4	3
			NEG	1	505
				2	64
				3	12
				4	0
	P4	A	POS	1	707
				2	169
				3	32
				4	9
			NEG	1	222
				2	26
				3	3
				4	0
		B	POS	1	677
				2	157
				3	25
				4	6
			NEG	1	489
				2	41
				3	6
				4	2
		C	POS	1	1065
				2	237
				3	28
				4	8
			NEG	1	719
				2	73
				3	5
				4	2
	P8	A	POS	1	1023
				2	301
				3	77
				4	28
			NEG	1	767
				2	127
				3	17
				4	3
		B	POS	1	975
				2	269
				3	80
				4	24
			NEG	1	685
				2	91
				3	12
				4	0
		C	POS	1	740
				2	151
				3	38
				4	11
			NEG	1	330
				2	30
				3	4
				4	1
