## Supplemental Table S2 for "Eye-specific differences in active zone addition during synaptic competition in the developing visual system"

### Sheet: Sheet1
Figure	Measurement	Comparison	Method	N	Sig. level	P value	FDR corrected p-value	Effect size*	Statistical Power
							(Benjamini-Hochberg correction with 𝜶=0.05; * indicates adjusted values no longer significant)	*(Cohen's d for parametric and epsilon squared for nonparametric)
Fig. 2C	mAZ input density	WTP2 CTB(+) vs. CTB(-)	Paired t-test	3	0.05	0.005	0.025	5.99	0.99
Fig. 2C	mAZ input density	WTP4 CTB(+) vs. CTB(-)	Paired t-test	3	0.05	0.036	0.051*	2.23	0.82
Fig. 2C	mAZ input density	WTP8 CTB(+) vs. CTB(-)	Paired t-test	3	0.05	0.034	0.072*	2.22	0.84
Fig. 2C	mAZ input density	B2P2 CTB(+) vs. CTB(-)	Paired t-test	3	0.05	0.052	0.2775	1.64	0.58
Fig. 2C	mAZ input density	B2P4 CTB(+) vs. CTB(-)	Paired t-test	3	0.05	0.014	0.0468	3.38	0.96
Fig. 2C	mAZ input density	B2P8 CTB(+) vs. CTB(-)	Paired t-test	3	0.05	0.008	0.021333	4.54	0.99
Fig. 2C	sAZ input density	WTP2 CTB(+) vs. CTB(-)	Paired t-test	3	0.05	0.006	0.025714	5.31	0.99
Fig. 2C	sAZ input density	WTP4 CTB(+) vs. CTB(-)	Paired t-test	3	0.05	0.776	0.8245	-0.54	0.01
Fig. 2C	sAZ input density	WTP8 CTB(+) vs. CTB(-)	Paired t-test	3	0.05	0.021	0.072*	2.73	0.89
Fig. 2C	sAZ input density	B2P2 CTB(+) vs. CTB(-)	Paired t-test	3	0.05	0.035	0.2775	2.07	0.74
Fig. 2C	sAZ input density	B2P4 CTB(+) vs. CTB(-)	Paired t-test	3	0.05	0.047	0.094	1.74	0.62
Fig. 2C	sAZ input density	B2P8 CTB(+) vs. CTB(-)	Paired t-test	3	0.05	0.007	0.021333	4.86	0.99
Fig. S1	mAZ input fraction	WTP2 CTB(+) vs. CTB(-)	Paired t-test	3	0.05	0.041	0.1025	1.88	0.67
Fig. S1	mAZ input fraction	WTP4 CTB(+) vs. CTB(-)	Paired t-test	3	0.05	0.004	0.019429	6.25	0.99
Fig. S1	mAZ input fraction	WTP8 CTB(+) vs. CTB(-)	Paired t-test	3	0.05	<0.001	0.032	27.17	1
Fig. S1	mAZ input fraction	B2P2 CTB(+) vs. CTB(-)	Paired t-test	3	0.05	0.032	0.2775	2.15	0.76
Fig. S1	mAZ input fraction	B2P4 CTB(+) vs. CTB(-)	Paired t-test	3	0.05	0.002	0.0195	8.35	1
Fig. S1	mAZ input fraction	B2P8 CTB(+) vs. CTB(-)	Paired t-test	3	0.05	0.002	0.016	8.48	1
Fig. 3A	mAZ VGluT2 volume	WTP2 CTB(+) vs. CTB(-)	Linear mixed model	3 nested by synapse #, df=3.551	0.05	0.06	0.12706	1.28	0.7
Fig. 3A	mAZ VGluT2 volume	WTP4 CTB(+) vs. CTB(-)	Linear mixed model	3 nested by synapse #, df=3.998	0.05	0.007	0.02975	2.32	0.99
Fig. 3A	mAZ VGluT2 volume	WTP8 CTB(+) vs. CTB(-)	Linear mixed model	3 nested by synapse #, df=4.027	0.05	0.049	0.083*	1.79	0.95
Fig. 3A	mAZ VGluT2 volume	B2P2 CTB(+) vs. CTB(-)	Linear mixed model	3 nested by synapse #, df=4.150	0.05	0.545	0.64118	0.29	0.14
Fig. 3A	mAZ VGluT2 volume	B2P4 CTB(+) vs. CTB(-)	Linear mixed model	3 nested by synapse #, df=5.769	0.05	0.001	0.0195	2.49	0.99
Fig. 3A	mAZ VGluT2 volume	B2P8 CTB(+) vs. CTB(-)	Linear mixed model	3 nested by synapse #, df=4.049	0.05	0.001	0.012	4.38	1
Fig. 3B	sAZ VGluT2 volume	WTP2 CTB(+) vs. CTB(-)	Linear mixed model	3 nested by synapse #, df=4.067	0.05	0.002	0.0225	3.08	0.99
Fig. 3B	sAZ VGluT2 volume	WTP4 CTB(+) vs. CTB(-)	Linear mixed model	3 nested by synapse #, df=3.996	0.05	0.027	0.041727	1.52	0.87
Fig. 3B	sAZ VGluT2 volume	WTP8 CTB(+) vs. CTB(-)	Linear mixed model	3 nested by synapse #, df=4.005	0.05	0.151	0.19328	0.79	0.43
Fig. 3B	sAZ VGluT2 volume	B2P2 CTB(+) vs. CTB(-)	Linear mixed model	3 nested by synapse #, df=4.003	0.05	0.185	0.31846	0.72	0.38
Fig. 3B	sAZ VGluT2 volume	B2P4 CTB(+) vs. CTB(-)	Linear mixed model	3 nested by synapse #, df=3.946	0.05	0.018	0.0468	1.75	0.93
Fig. 3B	sAZ VGluT2 volume	B2P8 CTB(+) vs. CTB(-)	Linear mixed model	3 nested by synapse #, df=4.430	0.05	<0.001	0.012	4.87	1
Fig. 3C	VGluT2 volume split by AZ number, P4	WTP4 AZ=1 CTB(+) vs. CTB(-)	Paired t-test	3	0.05	0.011	0.034	3.83	0.99
Fig. 3C	VGluT2 volume split by AZ number, P4	WTP4 AZ=2 CTB(+) vs. CTB(-)	Paired t-test	3	0.05	0.003	0.019429	7.16	0.99
Fig. 3C	VGluT2 volume split by AZ number, P4	WTP4 AZ=3 CTB(+) vs. CTB(-)	Paired t-test	3	0.05	0.016	0.034	3.18	0.75
Fig. 3C	VGluT2 volume split by AZ number, P4	WTP4 AZ=4 CTB(+) vs. CTB(-)	Paired t-test	2	0.05	0.033	0.04675	6.71	0.86
Fig. 3C	VGluT2 volume split by AZ number, P4	B2P4 AZ=1 CTB(+) vs. CTB(-)	Paired t-test	3	0.05	0.032	0.069333	2.15	0.76
Fig. 3C	VGluT2 volume split by AZ number, P4	B2P4 AZ=2 CTB(+) vs. CTB(-)	Paired t-test	3	0.05	0.003	0.0195	7.92	1
Fig. 3C	VGluT2 volume split by AZ number, P4	B2P4 AZ=3 CTB(+) vs. CTB(-)	Paired t-test	3	0.05	0.005	0.021667	5.47	0.99
Fig. 3C	VGluT2 volume split by AZ number, P4	B2P4 AZ=4 CTB(+) vs. CTB(-)	Paired t-test	2	0.05	0.018	0.0468	12.26	0.99
Fig. 3D	Average VGluT2 volume per AZ, P4	WTP4 AZ=1 CTB(+) vs. CTB(-)	Paired t-test	3	0.05	0.011	0.034	3.83	0.99
Fig. 3D	Average VGluT2 volume per AZ, P4	WTP4 AZ=2 CTB(+) vs. CTB(-)	Paired t-test	3	0.05	0.003	0.019429	7.16	0.99
Fig. 3D	Average VGluT2 volume per AZ, P4	WTP4 AZ=3 CTB(+) vs. CTB(-)	Paired t-test	3	0.05	0.016	0.034	3.18	0.95
Fig. 3D	Average VGluT2 volume per AZ, P4	WTP4 AZ=4 CTB(+) vs. CTB(-)	Paired t-test	2	0.05	0.033	0.04675	6.71	0.86
Fig. 3D	Average VGluT2 volume per AZ, P4	B2P4 AZ=1 CTB(+) vs. CTB(-)	Paired t-test	3	0.05	0.032	0.069333	2.15	0.76
Fig. 3D	Average VGluT2 volume per AZ, P4	B2P4 AZ=2 CTB(+) vs. CTB(-)	Paired t-test	3	0.05	0.003	0.0195	7.92	1
Fig. 3D	Average VGluT2 volume per AZ, P4	B2P4 AZ=3 CTB(+) vs. CTB(-)	Paired t-test	3	0.05	0.005	0.021667	5.47	0.99
Fig. 3D	Average VGluT2 volume per AZ, P4	B2P4 AZ=4 CTB(+) vs. CTB(-)	Paired t-test	2	0.05	0.018	0.0468	12.26	0.99
Fig. S2A	Docked VGluT2 volume	WTP2 CTB(+) mAZ vs. CTB(+) sAZ	Linear mixed model	3 nested by synapse #, df=3.991	0.05	0.868	0.868	0.08	0.07
Fig. S2A	Docked VGluT2 volume	WTP2 CTB(-) mAZ vs. CTB(-) sAZ	Linear mixed model	3 nested by synapse #, df=5.740	0.05	0.22	0.275	0.05	0.34
Fig. S2A	Docked VGluT2 volume	B2P2 CTB(+) mAZ vs. CTB(+) sAZ	Linear mixed model	3 nested by synapse #, df=3.782	0.05	0.863	0.863	0.08	0.07
Fig. S2A	Docked VGluT2 volume	B2P2 CTB(-) mAZ vs. CTB(-) sAZ	Linear mixed model	3 nested by synapse #, df=3.911	0.05	0.491	0.64118	0.34	0.16
Fig. S2B	Docked VGluT2 volume	WTP4 CTB(+) mAZ vs. CTB(+) sAZ	Linear mixed model	3 nested by synapse #, df=3.974	0.05	0.906	0.91	0.05	0.06
Fig. S2B	Docked VGluT2 volume	WTP4 CTB(-) mAZ vs. CTB(-) sAZ	Linear mixed model	3 nested by synapse #, df=3.936	0.05	0.91	0.91	0.05	0.06
Fig. S2B	Docked VGluT2 volume	B2P4 CTB(+) mAZ vs. CTB(+) sAZ	Linear mixed model	3 nested by synapse #, df=4.177	0.05	0.962	0.962	0.02	0.06
Fig. S2B	Docked VGluT2 volume	B2P4 CTB(-) mAZ vs. CTB(-) sAZ	Linear mixed model	3 nested by synapse #, df=9.495	0.05	0.252	0.312	0.38	0.3
Fig. S2C	Docked VGluT2 volume	WTP8 CTB(+) mAZ vs. CTB(+) sAZ	Linear mixed model	3 nested by synapse #, df=3.991	0.05	0.964	0.964	0.02	0.05
Fig. S2C	Docked VGluT2 volume	WTP8 CTB(-) mAZ vs. CTB(-) sAZ	Linear mixed model	3 nested by synapse #, df=3.830	0.05	0.919	0.94865	0.05	0.06
Fig. S2C	Docked VGluT2 volume	B2P8 CTB(+) mAZ vs. CTB(+) sAZ	Linear mixed model	3 nested by synapse #, df=3.873	0.05	0.929	0.97043	0.05	0.06
Fig. S2C	Docked VGluT2 volume	B2P8 CTB(-) mAZ vs. CTB(-) sAZ	Linear mixed model	3 nested by synapse #, df=4.044	0.05	0.99	0.99	0.01	0.05
Fig. S2D	AZ number per mAZ input (WT)	WTP2 CTB(+) vs. CTB(-)	Paired t-test	3	0.05	0.278	0.32077	0.4	0.13
Fig. S2D	AZ number per mAZ input (WT)	WTP4 CTB(+) vs. CTB(-)	Paired t-test	3	0.05	0.012	0.034	3.57	0.98
Fig. S2D	AZ number per mAZ input (WT)	WTP8 CTB(+) vs. CTB(-)	Paired t-test	3	0.05	0.025	0.072*	2.88	0.92
Fig. S2E	AZ number per mAZ input (B2)	B2P2 CTB(+) vs. CTB(-)	Paired t-test	3	0.05	0.15	0.3	0.8	0.25
Fig. S2E	AZ number per mAZ input (B2)	B2P4 CTB(+) vs. CTB(-)	Paired t-test	3	0.05	0.105	0.16059	1.05	0.34
Fig. S2E	AZ number per mAZ input (B2)	B2P8 CTB(+) vs. CTB(-)	Paired t-test	3	0.05	0.01	0.024	3.92	0.99
Fig. S3A	VGluT2 volume split by AZ number, P2	WTP2 AZ=1 CTB(+) vs. CTB(-)	Paired t-test	3	0.05	0.003	0.0225	6.96	0.99
Fig. S3A	VGluT2 volume split by AZ number, P2	WTP2 AZ=2 CTB(+) vs. CTB(-)	Paired t-test	3	0.05	0.064	0.12706	1.46	0.51
Fig. S3A	VGluT2 volume split by AZ number, P2	WTP2 AZ=3 CTB(+) vs. CTB(-)	Paired t-test	3	0.05	0.217	0.275	0.56	0.17
Fig. S3A	VGluT2 volume split by AZ number, P2	WTP2 AZ=4 CTB(+) vs. CTB(-)	Paired t-test	2	0.05	0.68	0.70345	-0.45	0.02
Fig. S3A	VGluT2 volume split by AZ number, P2	B2P2 AZ=1 CTB(+) vs. CTB(-)	Paired t-test	3	0.05	0.111	0.2775	1.01	0.33
Fig. S3A	VGluT2 volume split by AZ number, P2	B2P2 AZ=2 CTB(+) vs. CTB(-)	Paired t-test	3	0.05	0.207	0.31846	0.59	0.18
Fig. S3A	VGluT2 volume split by AZ number, P2	B2P2 AZ=3 CTB(+) vs. CTB(-)	Paired t-test	3	0.05	0.11	0.2775	1.02	0.33
Fig. S3A	VGluT2 volume split by AZ number, P2	B2P2 AZ=4 CTB(+) vs. CTB(-)	Paired t-test	0		*No CTB(-) data
Fig. S3B	Average VGLuT2 volume per AZ, P2	WTP2 AZ=1 CTB(+) vs. CTB(-)	Paired t-test	3	0.05	0.003	0.0225	6.96	0.99
Fig. S3B	Average VGLuT2 volume per AZ, P2	WTP2 AZ=2 CTB(+) vs. CTB(-)	Paired t-test	3	0.05	0.064	0.12706	1.46	0.51
Fig. S3B	Average VGLuT2 volume per AZ, P2	WTP2 AZ=3 CTB(+) vs. CTB(-)	Paired t-test	3	0.05	0.217	0.275	0.56	0.17
Fig. S3B	Average VGLuT2 volume per AZ, P2	WTP2 AZ=4 CTB(+) vs. CTB(-)	Paired t-test	2	0.05	0.68	0.70345	-0.45	0.02
Fig. S3B	Average VGLuT2 volume per AZ, P2	B2P2 AZ=1 CTB(+) vs. CTB(-)	Paired t-test	3	0.05	0.111	0.2775	1.01	0.33
Fig. S3B	Average VGLuT2 volume per AZ, P2	B2P2 AZ=2 CTB(+) vs. CTB(-)	Paired t-test	3	0.05	0.207	0.31846	0.59	0.18
Fig. S3B	Average VGLuT2 volume per AZ, P2	B2P2 AZ=3 CTB(+) vs. CTB(-)	Paired t-test	3	0.05	0.11	0.2775	1.02	0.33
Fig. S3B	Average VGLuT2 volume per AZ, P2	B2P2 AZ=4 CTB(+) vs. CTB(-)	Paired t-test	0	0.05	*No CTB(-) data
Fig. S3C	VGluT2 volume split by AZ number, P8	WTP8 AZ=1 CTB(+) vs. CTB(-)	Paired t-test	3	0.05	0.038	0.071529	1.98	0.7
Fig. S3C	VGluT2 volume split by AZ number, P8	WTP8 AZ=2 CTB(+) vs. CTB(-)	Paired t-test	3	0.05	0.038	0.071529	1.96	0.7
Fig. S3C	VGluT2 volume split by AZ number, P8	WTP8 AZ=3 CTB(+) vs. CTB(-)	Paired t-test	3	0.05	0.093	0.13527	1.14	0.38
Fig. S3C	VGluT2 volume split by AZ number, P8	WTP8 AZ=4 CTB(+) vs. CTB(-)	Paired t-test	3	0.05	0.01	0.045714	3.97	0.98
Fig. S3C	VGluT2 volume split by AZ number, P8	B2P8 AZ=1 CTB(+) vs. CTB(-)	Paired t-test	3	0.05	0.004	0.0192	6.05	0.99
Fig. S3C	VGluT2 volume split by AZ number, P8	B2P8 AZ=2 CTB(+) vs. CTB(-)	Paired t-test	3	0.05	0.008	0.021333	4.38	0.99
Fig. S3C	VGluT2 volume split by AZ number, P8	B2P8 AZ=3 CTB(+) vs. CTB(-)	Paired t-test	3	0.05	0.014	0.028	3.35	0.96
Fig. S3C	VGluT2 volume split by AZ number, P8	B2P8 AZ=4 CTB(+) vs. CTB(-)	Paired t-test	2	0.05	0.066	0.105	3.37	0.54
Fig. S3D	Average VGLuT2 volume per AZ, P8	WTP8 AZ=1 CTB(+) vs. CTB(-)	Paired t-test	3	0.05	0.038	0.071529	1.98	0.7
Fig. S3D	Average VGLuT2 volume per AZ, P8	WTP8 AZ=2 CTB(+) vs. CTB(-)	Paired t-test	3	0.05	0.038	0.071529	1.96	0.7
Fig. S3D	Average VGLuT2 volume per AZ, P8	WTP8 AZ=3 CTB(+) vs. CTB(-)	Paired t-test	3	0.05	0.093	0.13527	1.14	0.38
Fig. S3D	Average VGLuT2 volume per AZ, P8	WTP8 AZ=4 CTB(+) vs. CTB(-)	Paired t-test	3	0.05	0.01	0.045714	3.97	0.98
Fig. S3D	Average VGLuT2 volume per AZ, P8	B2P8 AZ=1 CTB(+) vs. CTB(-)	Paired t-test	3	0.05	0.004	0.0192	6.05	0.99
Fig. S3D	Average VGLuT2 volume per AZ, P8	B2P8 AZ=2 CTB(+) vs. CTB(-)	Paired t-test	3	0.05	0.008	0.021333	4.38	0.99
Fig. S3D	Average VGLuT2 volume per AZ, P8	B2P8 AZ=3 CTB(+) vs. CTB(-)	Paired t-test	3	0.05	0.014	0.028	3.35	0.96
Fig. S3D	Average VGLuT2 volume per AZ, P8	B2P8 AZ=4 CTB(+) vs. CTB(-)	Paired t-test	2	0.05	0.066	0.105	3.37	0.54
Fig. 4C	Clustered input ratio, compared between mAZ and sAZ	WTP2 CTB(+) multi vs. single	Paired t-test	3	0.05	0.25	0.3	0.471	0.14
Fig. 4C	Clustered input ratio, compared between mAZ and sAZ	WTP4 CTB(+) multi vs. single	Paired t-test	3	0.05	0.131	0.17131	0.895	0.28
Fig. 4C	Clustered input ratio, compared between mAZ and sAZ	WTP8 CTB(+) multi vs. single	Paired t-test	3	0.05	0.15	0.19328	0.8	0.25
Fig. 4C	Clustered input ratio, compared between mAZ and sAZ	B2P2 CTB(+) multi vs. single	Paired t-test	3	0.05	0.628	0.69778	-0.215	0.03
Fig. 4C	Clustered input ratio, compared between mAZ and sAZ	B2P4 CTB(+) multi vs. single	Paired t-test	3	0.05	0.929	0.962	-1.36	0
Fig. 4C	Clustered input ratio, compared between mAZ and sAZ	B2P8 CTB(+) multi vs. single	Paired t-test	3	0.05	0.93	0.97043	-1.37	0
Fig. 4C	Clustered input ratio, compared between mAZ and sAZ	WTP2 CTB(-) multi vs. single	Paired t-test	3	0.05	0.128	0.20874	0.91	0.29
Fig. 4C	Clustered input ratio, compared between mAZ and sAZ	WTP4 CTB(-) multi vs. single	Paired t-test	3	0.05	0.02	0.039368	2.73	0.89
Fig. 4C	Clustered input ratio, compared between mAZ and sAZ	WTP8 CTB(-) multi vs. single	Paired t-test	3	0.05	0.45	0.53333	0.08	0.06
Fig. 4C	Clustered input ratio, compared between mAZ and sAZ	B2P2 CTB(-) multi vs. single	Paired t-test	3	0.05	0.514	0.64118	-0.02	0.05
Fig. 4C	Clustered input ratio, compared between mAZ and sAZ	B2P4 CTB(-) multi vs. single	Paired t-test	3	0.05	0.278	0.32855	0.4	0.13
Fig. 4C	Clustered input ratio, compared between mAZ and sAZ	B2P8 CTB(-) multi vs. single	Paired t-test	3	0.05	0.088	0.11733	1.18	0.4
Fig. 4D	Average # of sAZ synapse per clustered input (normalized)	WTP2 CTB(+) mAZ vs. sAZ	Paired t-test	3	0.05	0.657	0.70345	-0.27	0.02
Fig. 4D	Average # of sAZ synapse per clustered input (normalized)	WTP4 CTB(+) mAZ vs. sAZ	Paired t-test	3	0.05	0.025	0.041727	2.46	0.84
Fig. 4D	Average # of sAZ synapse per clustered input (normalized)	WTP8 CTB(+) mAZ vs. sAZ	Paired t-test	3	0.05	0.009	0.045714	4.19	0.99
Fig. 4D	Average # of sAZ synapse per clustered input (normalized)	B2P2 CTB(+) mAZ vs. sAZ	Paired t-test	3	0.05	0.802	0.84421	-0.62	0.01
Fig. 4D	Average # of sAZ synapse per clustered input (normalized)	B2P4 CTB(+) mAZ vs. sAZ	Paired t-test	3	0.05	0.643	0.69658	-0.24	0.02
Fig. 4D	Average # of sAZ synapse per clustered input (normalized)	B2P8 CTB(+) mAZ vs. sAZ	Paired t-test	3	0.05	0.687	0.78514	-0.33	0.02
Fig. 4D	Average # of sAZ synapse per clustered input (normalized)	WTP2 CTB(-) mAZ vs. sAZ	Paired t-test	3	0.05	0.1322	0.20874	0.89	0.28
Fig. 4D	Average # of sAZ synapse per clustered input (normalized)	WTP4 CTB(-) mAZ vs. sAZ	Paired t-test	3	0.05	0.004	0.019429	6.01	0.99
Fig. 4D	Average # of sAZ synapse per clustered input (normalized)	WTP8 CTB(-) mAZ vs. sAZ	Paired t-test	3	0.05	0.006	0.045714	5.24	0.99
Fig. 4D	Average # of sAZ synapse per clustered input (normalized)	B2P2 CTB(-) mAZ vs. sAZ	Paired t-test	3	0.05	0.449	0.64118	-0.61	0.01
Fig. 4D	Average # of sAZ synapse per clustered input (normalized)	B2P4 CTB(-) mAZ vs. sAZ	Paired t-test	3	0.05	0.099	0.16059	-0.03	0.05
Fig. 4D	Average # of sAZ synapse per clustered input (normalized)	B2P8 CTB(-) mAZ vs. sAZ	Paired t-test	3	0.05	0.15	0.18947	-0.45	0.01
Fig. S4A	Increasing searching cutoff, CTB(+)	WTP2 CTB(+) cutoff = 1	Paired t-test	3	0.05	0.004	0.024	6.51	0.99
Fig. S4A	Increasing searching cutoff, CTB(+)	WTP4 CTB(+) cutoff = 1	Paired t-test	3	0.05	0.009	0.034	4.28	0.99
Fig. S4A	Increasing searching cutoff, CTB(+)	WTP8 CTB(+) cutoff = 1	Paired t-test	3	0.05	0.003	0.045714	7.4	0.99
Fig. S4A	Increasing searching cutoff, CTB(+)	WTP2 CTB(+) cutoff = 2	Paired t-test	3	0.05	0.01	0.033	3.94	0.99
Fig. S4A	Increasing searching cutoff, CTB(+)	WTP4 CTB(+) cutoff = 2	Paired t-test	3	0.05	0.021	0.039368	2.72	0.89
Fig. S4A	Increasing searching cutoff, CTB(+)	WTP8 CTB(+) cutoff = 2	Paired t-test	3	0.05	0.037	0.071529	2.01	0.71
Fig. S4A	Increasing searching cutoff, CTB(+)	WTP2 CTB(+) cutoff = 3	Paired t-test	3	0.05	0.072	0.12706	1.36	0.47
Fig. S4A	Increasing searching cutoff, CTB(+)	WTP4 CTB(+) cutoff = 3	Paired t-test	3	0.05	0.677	0.79372	-0.31	0.02
Fig. S4A	Increasing searching cutoff, CTB(+)	WTP8 CTB(+) cutoff = 3	Paired t-test	3	0.05	0.378	0.46523	0.2	0.08
Fig. S4A	Increasing searching cutoff, CTB(+)	WTP2 CTB(+) cutoff = 4	Paired t-test	3	0.05	0.211	0.275	0.58	0.17
Fig. S4A	Increasing searching cutoff, CTB(+)	WTP4 CTB(+) cutoff = 4	Paired t-test	3	0.05	0.745	0.8171	-0.46	0.01
Fig. S4A	Increasing searching cutoff, CTB(+)	WTP8 CTB(+) cutoff = 4	Paired t-test	3	0.05	0.907	0.94865	-1.14	0
Fig. S4B	Increasing searching cutoff, CTB(-)	WTP2 CTB(-) cutoff = 1	Paired t-test	3	0.05	0.011	0.033	3.76	0.98
Fig. S4B	Increasing searching cutoff, CTB(-)	WTP4 CTB(-) cutoff = 1	Paired t-test	3	0.05	<0.001	0.017	16.13	1
Fig. S4B	Increasing searching cutoff, CTB(-)	WTP8 CTB(-) cutoff = 1	Paired t-test	3	0.05	0.033	0.071529	2.13	0.75
Fig. S4B	Increasing searching cutoff, CTB(-)	WTP2 CTB(-) cutoff = 2	Paired t-test	3	0.05	0.003	0.0225	7.18	0.99
Fig. S4B	Increasing searching cutoff, CTB(-)	WTP4 CTB(-) cutoff = 2	Paired t-test	3	0.05	0.003	0.019429	7.87	1
Fig. S4B	Increasing searching cutoff, CTB(-)	WTP8 CTB(-) cutoff = 2	Paired t-test	3	0.05	0.044	0.078222	1.82	0.65
Fig. S4B	Increasing searching cutoff, CTB(-)	WTP2 CTB(-) cutoff = 3	Paired t-test	3	0.05	0.01	0.033	3.96	0.99
Fig. S4B	Increasing searching cutoff, CTB(-)	WTP4 CTB(-) cutoff = 3	Paired t-test	3	0.05	0.015	0.034	3.25	0.96
Fig. S4B	Increasing searching cutoff, CTB(-)	WTP8 CTB(-) cutoff = 3	Paired t-test	3	0.05	0.028	0.072*	2.34	0.81
Fig. S4B	Increasing searching cutoff, CTB(-)	WTP2 CTB(-) cutoff = 4	Paired t-test	3	0.05	0.025	0.068*	2.49	0.85
Fig. S4B	Increasing searching cutoff, CTB(-)	WTP4 CTB(-) cutoff = 4	Paired t-test	3	0.05	0.022	0.039368	2.63	0.87
Fig. S4B	Increasing searching cutoff, CTB(-)	WTP8 CTB(-) cutoff = 4	Paired t-test	3	0.05	0.01	0.045714	3.92	0.99
Fig. S4C	Cross eye 1.5um sAZ cutoff, CTB(+) mAZ	WTP2 CTB(+) to CTB(-)	Paired t-test	3	0.05	0.196	0.275	0.92	0.29
Fig. S4C	Cross eye 1.5um sAZ cutoff, CTB(+) mAZ	WTP4 CTB(+) to CTB(-)	Paired t-test	3	0.05	0.712	0.80693	-0.4	0.01
Fig. S4C	Cross eye 1.5um sAZ cutoff, CTB(+) mAZ	WTP8 CTB(+) to CTB(-)	Paired t-test	3	0.05	0.88	0.94865	-0.95	0
Fig. S4C	Cross eye 1.5um sAZ cutoff, CTB(+) mAZ	B2P2 CTB(+) to CTB(-)	Paired t-test	3	0.05	0.057	0.2775	2.3	0.8
Fig. S4C	Cross eye 1.5um sAZ cutoff, CTB(+) mAZ	B2P4 CTB(+) to CTB(-)	Paired t-test	3	0.05	0.135	0.195	0.6	0.18
Fig. S4C	Cross eye 1.5um sAZ cutoff, CTB(+) mAZ	B2P8 CTB(+) to CTB(-)	Paired t-test	3	0.05	0.082	0.11576	2.54	0.86
Fig. S4D	Cross eye 1.5um sAZ cutoff, CTB(-) mAZ	WTP2 CTB(-) to CTB(+)	Paired t-test	3	0.05	0.069	0.12706	18.6	1
Fig. S4D	Cross eye 1.5um sAZ cutoff, CTB(-) mAZ	WTP4 CTB(-) to CTB(+)	Paired t-test	3	0.05	0.091	0.12376	1.8	0.64
Fig. S4D	Cross eye 1.5um sAZ cutoff, CTB(-) mAZ	WTP8 CTB(-) to CTB(+)	Paired t-test	3	0.05	0.083	0.1328	2.23	0.78
Fig. S4D	Cross eye 1.5um sAZ cutoff, CTB(-) mAZ	B2P2 CTB(-) to CTB(+)	Paired t-test	3	0.05	0.141	0.3	0.78	0.24
Fig. S4D	Cross eye 1.5um sAZ cutoff, CTB(-) mAZ	B2P4 CTB(-) to CTB(+)	Paired t-test	3	0.05	0.072	0.13371	1.51	0.53
Fig. S4D	Cross eye 1.5um sAZ cutoff, CTB(-) mAZ	B2P8 CTB(-) to CTB(+)	Paired t-test	3	0.05	0.057	0.105	1.41	0.49
Fig. 5A	Distance from clustered / isolated mAZ to clustered mAZ input	WTP4 CTB(+) to CTB(+) isolated vs. clustered	Linear mixed model	3 nested by synapse #, df=3.926	0.05	0.027	0.041727	1.55	0.88
Fig. 5B	Distance from clustered / isolated mAZ to clustered mAZ input	WTP4 CTB(-) to CTB(-) isolated vs. clustered	Linear mixed model	3 nested by synapse #, df=5.895	0.05	<0.001	0.017	3.6	1
Fig. 5A	Distance from clustered / isolated mAZ to clustered mAZ input	B2P4 CTB(+) to CTB(+) isolated vs. clustered	Linear mixed model	3 nested by synapse #, df=3.802	0.05	0.095	0.16059	1.01	0.56
Fig. 5B	Distance from clustered / isolated mAZ to clustered mAZ input	B2P4 CTB(-) to CTB(-) isolated vs. clustered	Linear mixed model	3 nested by synapse #, df=3.488	0.05	0.184	0.25179	0.78	0.38
Fig. S5A	Distance from clustered / isolated mAZ to clustered mAZ input	WTP8 CTB(+) to CTB(+) isolated vs. clustered	Linear mixed model	3 nested by synapse #, df=4.105	0.05	0.102	0.14191	0.93	0.54
Fig. S5B	Distance from clustered / isolated mAZ to clustered mAZ input	WTP8 CTB(-) to CTB(-) isolated vs. clustered	Linear mixed model	3 nested by synapse #, df=3.947	0.05	0.752	0.85943	0.52	0.09
Fig. S5C	Distance from clustered / isolated mAZ to clustered mAZ input	B2P8 CTB(+) to CTB(+) isolated vs. clustered	Linear mixed model	3 nested by synapse #, df=3.596	0.05	0.07	0.105	1.19	0.66
Fig. S5D	Distance from clustered / isolated mAZ to clustered mAZ input	B2P8 CTB(-) to CTB(-) isolated vs. clustered	Linear mixed model	3 nested by synapse #, df=3.887	0.05	0.314	0.3768	0.52	0.25
Fig. S6A	VGluT2 volume near vs. far	WTP4 CTB(+) near vs. far	Linear mixed model	3 nested by synapse #, df=3.989	0.05	0.494	0.62207	0.34	0.16
Fig. S6A	VGluT2 volume near vs. far	B2P4 CTB(+) near vs. far	Linear mixed model	3 nested by synapse #, df=3.937	0.05	0.249	0.312	0.61	0.3
Fig. S6B	VGluT2 volume near vs. far	WTP4 CTB(-) near vs. far	Linear mixed model	3 nested by synapse #, df=4.006	0.05	0.558	0.67757	0.28	0.13
Fig. S6B	VGluT2 volume near vs. far	B2P4 CTB(-) near vs. far	Linear mixed model	3 nested by synapse #, df=4.717	0.05	0.607	0.68617	0.23	0.12
