## Supplemental Table S3 for "Eye-specific differences in active zone addition during synaptic competition in the developing visual system"

### Sheet: Sheet1
Confidence intervals
Figure	Panel	Comparison	5%/95% CI range low	5%/95% CI range high	Unit	Significance
Fig. 2C	WT P4 sAZ	CTB(+) vs CTB(-)	-0.021	0.008	# / μm3	n.s.
NA	WT P4 sAZ + mAZ (total synapse density)	CTB(+) vs CTB(-)	-0.014	0.011	# / μm3	n.s.
Fig. 2C	B2 P4 mAZ	CTB(+) vs CTB(-)	0.004	0.01	# / μm3	sig
Fig. 2C	B2 P4 sAZ	CTB(+) vs CTB(-)	0.007	0.02	# / μm3	sig
Fig. 3A	WT P2 mAZ	CTB(+) vs CTB(-)	0.014	0.418	log10[μm3]	sig
Fig. 3A	WT P4 mAZ	CTB(+) vs CTB(-)	0.256	0.845	log10[μm3]	sig
Fig. 3A	WT P8 mAZ	CTB(+) vs CTB(-)	0.096	0.9	log10[μm3]	sig
Fig. 3A	B2 P2 mAZ	CTB(+) vs CTB(-)	-0.389	0.635	log10[μm3]	n.s.
Fig. 3A	B2 P4 mAZ	CTB(+) vs CTB(-)	0.172	0.386	log10[μm3]	sig
Fig. 3A	B2 P8 mAZ	CTB(+) vs CTB(-)	0.404	0.718	log10[μm3]	sig
Fig. 3A	WT vs B2 at P4	mAZ CTB(+) vs CTB(-)	0.048	0.32	log10[μm3]	sig
Fig. 3B	WT P2 sAZ	CTB(+) vs CTB(-)	0.176	0.406	log10[μm3]	sig
Fig. 3B	WT P4 sAZ	CTB(+) vs CTB(-)	0.062	0.612	log10[μm3]	sig
Fig. 3B	WT P8 sAZ	CTB(+) vs CTB(-)	0.12	0.541	log10[μm3]	sig
Fig. 3B	B2 P2 sAZ	CTB(+) vs CTB(-)	-0.149	0.557	log10[μm3]	n.s.
Fig. 3B	B2 P4 sAZ	CTB(+) vs CTB(-)	0.048	0.287	log10[μm3]	sig
Fig. 3B	B2 P8 sAZ	CTB(+) vs CTB(-)	0.278	0.448	log10[μm3]	sig
Fig. 3B	WT vs B2 at P4	sAZ CTB(+) vs CTB(-)	-0.042	0.128	log10[μm3]	n.s.
Fig. 3D	WT P4 CTB(+)	mAZ vs sAZ	-0.61	0.5	NA	n.s.
Fig. 3D	WT P4 CTB(-)	mAZ vs sAZ	-0.88	0.51	NA	n.s.
Fig. 3D	B2 P4 CTB(+)	mAZ vs sAZ	-0.32	0.11	NA	n.s.
Fig. 3D	B2 P4 CTB(-)	mAZ vs sAZ	-0.43	0.05	NA	n.s.
Fig. 5A	WT P4 Pos_Pos	Clu. vs Iso.	-1.916	-0.201	μm	sig
Fig. 5A	B2 P4 Pos_Pos	Clu. vs Iso.	-2.066	0.254	μm	n.s.
Fig. 5B	WT P4 Neg_Neg	Clu. vs Iso.	-2.144	-1.258	μm	sig
Fig. 5B	B2 P4 Neg_Neg	Clu. vs Iso.	-6.491	1.822	μm	n.s.
Fig. S2B	WT P4	mAZ vs sAZ	-0.63	0.191	log10[μm3]	n.s.
Fig. S2B	B2 P4	mAZ vs sAZ	-0.108	0.129	log10[μm3]	n.s.
Fig. S2E	B2 P4	CTB(+) vs CTB(-)	-0.0005	0.015	#	n.s.
Fig. S5A	WT P8 Pos_Pos	Clu. vs Iso.	-4.113	3.222	μm	n.s.
Fig. S5A	WT P8 Neg_Neg	Clu. vs Iso.	-1.319	0.177	μm	n.s.
Fig. S5B	B2 P8 Pos_Pos	Clu. vs Iso.	-12.023	5.016	μm	n.s.
Fig. S5B	B2 P8 Neg_Neg	Clu. vs Iso.	-1.717	0.113	μm	n.s.
Fig. S6A	WT CTB(+)	Near vs Far	-0.08	0.004	log10[μm3]	n.s.
Fig. S6B	WT CTB(-)	Near vs Far	-0.06	0.105	log10[μm3]	n.s.
